# PINK1 is a target of T cell responses in Parkinson’s disease

**DOI:** 10.1101/2024.02.09.579465

**Authors:** Gregory P. Williams, Tanner Michaelis, João Rodrigues Lima-Junior, April Frazier, Ngan K. Tran, Elizabeth J. Phillips, Simon A. Mallal, Irene Litvan, Jennifer G. Goldman, Roy N. Alcalay, John Sidney, David Sulzer, Alessandro Sette, Cecilia S. Lindestam Arlehamn

## Abstract

Parkinson’s disease (PD) is associated with autoimmune T cells that recognize the protein alpha-synuclein in a subset of individuals. Multiple neuroantigens are targets of autoinflammatory T cells in classical central nervous system autoimmune diseases such as multiple sclerosis (MS). Here, we explored whether additional autoantigenic targets of T cells in PD. We generated 15-mer peptide pools spanning several PD-related proteins implicated in PD pathology, including GBA, SOD1, PINK1, parkin, OGDH, and LRRK2. Cytokine production (IFNγ, IL-5, IL-10) against these proteins was measured using a fluorospot assay and PBMCs from patients with PD and age-matched healthy controls. This approach identified unique epitopes and their HLA restriction from the mitochondrial-associated protein PINK1, a regulator of mitochondrial stability, as an autoantigen targeted by T cells. The T cell reactivity was predominantly found in male patients with PD, which may contribute to the heterogeneity of PD. Identifying and characterizing PINK1 and other autoinflammatory targets may lead to antigen-specific diagnostics, progression markers, and/or novel therapeutic strategies for PD.
